# Cross-kingdom conservation of Arabidopsis RPS24 function in 18S rRNA maturation

**DOI:** 10.1101/2023.04.21.537868

**Authors:** Adrián Cabezas-Fuster, Rosa Micol-Ponce, Raquel Sarmiento-Mañús, María Rosa Ponce

## Abstract

All 81 ribosomal proteins (RPs) that form the Arabidopsis (*Arabidopsis thaliana*) 80S ribosome are encoded by several paralogous genes. For example, the nearly identical RPS24A and RPS24B proteins are encoded by *RPS24A* and *RPS24B*, respectively. Here we explored the functions of RPS24A and RPS24B in Arabidopsis. Their encoding genes exhibit combined haploinsufficiency, as at least two wild-type copies of either *RPS24A* or *RPS24B* are required for plant viability and at least three are required for normal plant development. Loss-of-function of either gene caused a pointed-leaf phenotype, a typical phenotype of null or hypomorphic recessive alleles of genes encoding ribosome biogenesis factors (RBFs) or RPs. We also found that RPS24A and RPS24B act as RBFs during early stages of 18S ribosomal RNA (rRNA) maturation, as loss of RPS24A or RPS24B function reduced the 18S/25S rRNA ratio. An RPS24B-GFP fusion protein predominantly localized to the nucleolus, as expected. The *rps24b-2* mutation strengthened the phenotypes of the RBF mutants *mRNA transporter4-2* and *small organ4-3*, which are defective in 5.8S rRNA maturation. This synergistic interaction might be an effect of increased 45S rDNA transcription, which we also observed in the *rps24* mutants. Therefore, the Arabidopsis RPS24 proteins act as RBFs during 18S rRNA maturation, like their human and yeast putative orthologs. Only two plant RPs were previously shown to act not only as structural components of the ribosome but also as RBFs. We provide evidence that RPS24 proteins also regulate 45S rDNA transcription, which has not been described for their yeast or human orthologs.
