## Supplemental Dataset 1 for "Cross-kingdom conservation of Arabidopsis RPS24 function in 18S rRNA maturation"

### Sheet: Athena data
Supplementary Dataset 1. ATHENA data from mRNA and protein (http://athena.proteomics.wzw.tum.de:5002/master_arabidopsisshiny/)
TAIR Symbol	Short name	Description	Tissue group	Transcript Expression [TPM: Transcripts per kilobase million]	Protein Expression [iBAQ: Intesity-based absolute quantification]
AT3G04920	SP	sepal (flower stage 15)	flower	544378	290198
AT5G28060	SP	sepal (flower stage 15)	flower	683723	299618
AT3G04920	PT	petal (flower stage 15)	flower	539688	289459
AT5G28060	PT	petal (flower stage 15)	flower	664598	30448
AT3G04920	ST	stamen (flower stage 15)	flower	497639	288303
AT5G28060	ST	stamen (flower stage 15)	flower	588269	305425
AT3G04920	CP	carpel (flower stage 15)	flower	826215	300394
AT5G28060	CP	carpel (flower stage 15)	flower	910484	313881
AT3G04920	SQ	silique (stage 3)	flower	845318	297847
AT5G28060	SQ	silique (stage 3)	flower	914016	31347
AT3G04920	EB	seed (embryo stage 10)	seed	879162	302744
AT5G28060	EB	seed (embryo stage 10)	seed	879899	309055
AT3G04920	SD	seed (mature, dry)	seed	630484	292887
AT5G28060	SD	seed (mature, dry)	seed	646953	302219
AT3G04920	SDIMB	seed (mature, imbibed)	seed	617772	297249
AT5G28060	SDIMB	seed (mature, imbibed)	seed	600545	307142
AT3G04920	P	pollen	pollen	391593	299566
AT5G28060	P	pollen	pollen	386945	318848
AT3G04920	ND	stem, 1st node	stem	739535	291535
AT5G28060	ND	stem, 1st node	stem	913223	305771
AT3G04920	IND	stem, 2nd internode	stem	702278	290762
AT5G28060	IND	stem, 2nd internode	stem	877332	307619
AT3G04920	CLLF	1st cauline leaf	leaf	607903	282897
AT5G28060	CLLF	1st cauline leaf	leaf	751191	29.96
AT3G04920	LFD	rosette leaf 7, distal part	leaf	691917	286305
AT5G28060	LFD	rosette leaf 7, distal part	leaf	792714	306005
AT3G04920	LFP	rosette leaf 7, proximal part	leaf	656802	283988
AT5G28060	LFP	rosette leaf 7, proximal part	leaf	781051	313732
AT3G04920	LFPT	rosette leaf 7, petiole	leaf	715033	287546
AT5G28060	LFPT	rosette leaf 7, petiole	leaf	852929	306025
AT3G04920	SCLF	sensecent leaf	leaf	570001	279346
AT5G28060	SCLF	sensecent leaf	leaf	643843	298645
AT3G04920	RT	root	root	863472	285757
AT5G28060	RT	root	root	964314	304021
AT3G04920	FLPD	flower pedicle (flower stage 15)	stem	668548	300557
AT5G28060	FLPD	flower pedicle (flower stage 15)	stem	759436	310789
AT3G04920	FL	flower (stage 15)	flower	798277	29221
AT5G28060	FL	flower (stage 15)	flower	88765	305418
AT3G04920	SQSP	silique septum	fruit	626882	292537
AT5G28060	SQSP	silique septum	fruit	733863	310756
AT3G04920	SQV	silique valves	fruit	597833	290041
AT5G28060	SQV	silique valves	fruit	673479	30419
AT3G04920	RKD2	egg-cell like callus	callus	829413	295443
AT5G28060	RKD2	egg-cell like callus	callus	89217	306196
AT3G04920	CIM	callus	callus	869238	295956
AT5G28060	CIM	callus	callus	931168	301414
AT3G04920	CC3	root cell culture early	cell culture	973477	302848
AT5G28060	CC3	root cell culture early	cell culture	103489	309869
AT3G04920	CC10	root cell culture late	cell culture	772252	298469
AT5G28060	CC10	root cell culture late	cell culture	871448	305949
AT3G04920	CT	cotyledons	leaf	756646	287406
AT5G28060	CT	cotyledons	leaf	849003	300403
AT3G04920	HY	hypocotyl	stem	845081	292905
AT5G28060	HY	hypocotyl	stem	939536	304625
AT3G04920	RTTP	root tip	root	77035	300484
AT5G28060	RTTP	root tip	root	870809	312034
AT3G04920	RTUZ	root upper zone	root	875058	289929
AT5G28060	RTUZ	root upper zone	root	965555	302683
AT3G04920	SAMCT	shoot apical meristem, cotyledons and first leaves	leaf	812967	291919
AT5G28060	SAMCT	shoot apical meristem, cotyledons and first leaves	leaf	929615	307046
